# Assessing the impact of post-mortem damage and contamination on imputation performance in ancient DNA

**DOI:** 10.1101/2023.12.17.572049

**Authors:** Antonio Garrido Marques, Simone Rubinacci, Anna-Sapfo Malaspinas, Olivier Delaneau, Bárbara Sousa da Mota

**Affiliations:** Department of Computational Biology, University of Lausanne, Switzerland; Division of Genetics, Department of Medicine, Brigham and Women’s Hospital and Harvard Medical School, Boston, MA, USA; Program in Medical and Population Genetics, Broad Institute of MIT and Harvard, Cambridge, MA, USA; Swiss Institute of Bioinformatics, University of Lausanne, Switzerland; Regeneron Genetics Center, Tarrytown, New York, USA

## Abstract

Low-coverage imputation is becoming ever more present in ancient DNA (aDNA) studies. Imputation pipelines commonly used for present-day genomes have been shown to yield accurate results when applied to ancient genomes. However, *post-mortem* damage (PMD), in the form of C-to-T substitutions at the reads termini, and contamination with DNA from closely related species can potentially affect imputation performance in aDNA. In this study, we evaluated imputation performance i) when using a genotype caller designed for aDNA, ATLAS, compared to bcftools, and ii) when contamination is present. We evaluated imputation performance with principal component analyses (PCA) and by calculating imputation error rates. With a particular focus on differently imputed sites, we found that using ATLAS prior to imputation substantially improved imputed genotypes for a very damaged ancient genome (42% PMD). For the remaining genomes, ATLAS brought limited gains. Finally, to examine the effect of contamination on imputation, we added various amounts of reads from two present-day genomes to a previously downsampled high-coverage ancient genome. We observed that imputation accuracy drastically decreased for contamination rates above 5%. In conclusion, we recommend i) accounting for PMD by using a genotype caller such as ATLAS before imputing highly damaged genomes and ii) only imputing genomes containing up to 5% of contamination.
