## Supplementary Tables for "Assessing the impact of post-mortem damage and contamination on imputation performance in ancient DNA"

### Sheet: Table S1
#Table S1. Information on the eight ancient, and two present-day individual samples analyzed in the study, including the sample name, the geographical origin, the genome coverage, the average PMD rate of the ancient samples on the 5' ends, and the study from which the samples are derived. UDG-treated samples are denoted as "UDG".
Samples	Origin	Coverage	PMD %	Study
BOT2016	Western/South Asia	14	20.8	de Barros Damgaard et al., 2018
ela01	Africa	13	3	Schlebusch et al., 2018
Loschbour	Prehistoric Europe	20	UDG	Lazaridis et al., 2014
NE1	Prehistoric Europe	18	9.6	Gamba et al., 2014
Sumidouro5	Americas	16	42	Moreno-Mayar et al., 2018
SZ1	Historic Europe	11	UDG	Amorim et al., 2018
Yamnaya	Western/South Asia	26	18.8	de Barros Damgaard et al., 2018
Yana	Siberia	27	13.9	Sikora et al., 2019
S_Greek-1	Greece	37	NA	Mallick et al., 2016
B_Dinka-3	South Sudan	34	NA	Mallick et al., 2016

### Sheet: Table S2
#Table S2. Mismatch rates (in %) provided by GLIMPSE_concordance categorized by homozygous reference (REF/REF), heterozygous (REF/ALT), and homozygous alternative (ALT/ALT) sites for three validation datasets: Concordant Validation, Atlas Validation, and Bcftools Validation. For each validation, the mismatch rates are compared between using bcftools or ATLAS to compute GLs.
	Concordant Validation						Atlas Validation						Bcftools Validation
	Bcftools			ATLAS			Bcftools			ATLAS			Bcftools			ATLAS
Samples	REF/REF mismatches rate	REF/ALT mismatches rate	ALT/ALT mismatches rate	REF/REF mismatches rate	REF/ALT mismatches rate	ALT/ALT mismatches rate	REF/REF mismatches rate	REF/ALT mismatches rate	ALT/ALT mismatches rate	REF/REF mismatches rate	REF/ALT mismatches rate	ALT/ALT mismatches rate	REF/REF mismatches rate	REF/ALT mismatches rate	ALT/ALT mismatches rate	REF/REF mismatches rate	REF/ALT mismatches rate	ALT/ALT mismatches rate
ela01	1.121	1.71	4.739	0.829	1.884	2.625	1.246	1.906	5.06	0.833	2.025	2.582	1.129	1.711	4.745	0.833	1.884	2.63
BOT2016	0.334	1.321	1.547	0.3	1.291	1.323	0.363	1.314	1.742	0.318	1.281	1.456	0.339	1.336	1.565	0.305	1.306	1.34
NE1	0.24	1.039	0.908	0.43	1.101	2.108	0.262	1.058	1.006	0.463	1.121	2.273	0.279	1.088	0.969	0.469	1.149	2.169
Sumidouro5	0.265	1.289	1.343	0.101	0.984	0.389	0.392	1.173	1.881	0.145	0.811	0.574	0.277	1.657	1.382	0.112	1.372	0.429
SZ1	0.241	1.067	0.919	0.231	0.978	0.868	0.245	1.072	1.02	0.231	0.974	0.927	0.249	1.082	0.933	0.239	0.994	0.882
Yamnaya	0.162	0.615	0.678	0.143	0.585	0.543	0.187	0.634	0.779	0.158	0.603	0.617	0.187	0.641	0.732	0.168	0.612	0.597
Yana	0.629	1.812	2.721	0.552	1.733	2.17	0.693	1.844	2.891	0.586	1.759	2.281	0.653	1.875	2.767	0.576	1.798	2.215

### Sheet: Table S3
#Table S3. Frequency of nucleotide transitions and transversions for each individual sample within their concordant and discordant SNP sets. The "Count" column shows the amount of nucleotide changes, while the "Count_Total" provides the total number of transitions and transversions for that sample and "Category". The "Diff_trans_to_H0" column indicates the deviation of transition rate when compar…
Samples	Category	Change_Type	Count	Count_Total	Change_Type_Rate	Diff_trans_to_H0	T/Tv
1000G	1000G	Transition	30855676	44886517	0.687415		2.19913
1000G	1000G	Transversion	14030841	44886517	0.312585
BOT2016	Concordant	Transition	30811223	44821712	0.687417	-0.00146509	2.19915
BOT2016	Concordant	Transversion	14010489	44821712	0.312583
BOT2016	Discordant	Transition	44453	64805	0.68595		2.18421
BOT2016	Discordant	Transversion	20352	64805	0.31405
NE1	Concordant	Transition	30764668	44752754	0.687436	-0.00704773	2.19935
NE1	Concordant	Transversion	13988086	44752754	0.312564
NE1	Discordant	Transition	91008	133763	0.680368		2.12859
NE1	Discordant	Transversion	42755	133763	0.319632
SZ1	Concordant	Transition	30825329	44843180	0.687403	0.0128409	2.19901
SZ1	Concordant	Transversion	14017851	44843180	0.312597
SZ1	Discordant	Transition	30347	43337	0.700256		2.33618
SZ1	Discordant	Transversion	12990	43337	0.299744
Sumidouro5	Concordant	Transition	30786270	44791452	0.687325	0.0426747	2.19821
Sumidouro5	Concordant	Transversion	14005182	44791452	0.312675
Sumidouro5	Discordant	Transition	69406	95065	0.73009		2.70494
Sumidouro5	Discordant	Transversion	25659	95065	0.26991
Yamnaya	Concordant	Transition	30832094	44851683	0.687423	-0.010433	2.19922
Yamnaya	Concordant	Transversion	14019589	44851683	0.312577
Yamnaya	Discordant	Transition	23582	34834	0.676982		2.09581
Yamnaya	Discordant	Transversion	11252	34834	0.323018
Yana	Concordant	Transition	30773270	44770592	0.687355	0.0234409	2.19851
Yana	Concordant	Transversion	13997322	44770592	0.312645
Yana	Discordant	Transition	82406	115925	0.710856		2.45849
Yana	Discordant	Transversion	33519	115925	0.289144
ela01	Concordant	Transition	30671387	44610984	0.68753	-0.0185698	2.20031
ela01	Concordant	Transversion	13939597	44610984	0.31247
ela01	Discordant	Transition	184289	275533	0.668845		2.01974
ela01	Discordant	Transversion	91244	275533	0.331155

### Sheet: Table S4
#Table S4. Frequency of nucleotide transitions and transversions for each individual sample within their concordant and discordant SNP sets. The "Count" column shows the amount of nucleotide changes, while the "Count_Total" provides the total number of transitions and transversions for that sample and "Category". The "Diff_trans_to_H0" column indicates the deviation of transition rate when compar…
Samples	Category	Change_Type	Count	Count_Total	Change_Type_Rate	Diff_trans_to_H0	T/Tv
1240K	1240K	Transition	880425	1098612	0.801398		4.03519
1240K	1240K	Transversion	218187	1098612	0.198602
BOT2016	Concordant	Transition	875003	1091905	0.801355	0.00701154	4.03409
BOT2016	Concordant	Transversion	216902	1091905	0.198645
BOT2016	Discordant	Transition	5422	6707	0.808409		4.21946
BOT2016	Discordant	Transversion	1285	6707	0.191591
NE1	Concordant	Transition	872468	1088736	0.801359	0.00429298	4.0342
NE1	Concordant	Transversion	216268	1088736	0.198641
NE1	Discordant	Transition	7957	9876	0.805691		4.14643
NE1	Discordant	Transversion	1919	9876	0.194309
SZ1	Concordant	Transition	876652	1093973	0.801347	0.0119243	4.0339
SZ1	Concordant	Transversion	217321	1093973	0.198653
SZ1	Discordant	Transition	3773	4639	0.813322		4.35681
SZ1	Discordant	Transversion	866	4639	0.186678
Sumidouro5	Concordant	Transition	871675	1088135	0.801072	0.0337652	4.02696
Sumidouro5	Concordant	Transversion	216460	1088135	0.198928
Sumidouro5	Discordant	Transition	8750	10477	0.835163		5.06659
Sumidouro5	Discordant	Transversion	1727	10477	0.164837
Yamnaya	Concordant	Transition	877725	1095315	0.801345	0.0175287	4.03385
Yamnaya	Concordant	Transversion	217590	1095315	0.198655
Yamnaya	Discordant	Transition	2700	3297	0.818926		4.52261
Yamnaya	Discordant	Transversion	597	3297	0.181074
Yana	Concordant	Transition	870850	1086925	0.801205	0.0178888	4.03031
Yana	Concordant	Transversion	216075	1086925	0.198795
Yana	Discordant	Transition	9575	11687	0.819286		4.53362
Yana	Discordant	Transversion	2112	11687	0.180714
ela01	Concordant	Transition	864433	1078614	0.801429	-0.00171761	4.03599
ela01	Concordant	Transversion	214181	1078614	0.198571
ela01	Discordant	Transition	15992	19998	0.79968		3.99201
ela01	Discordant	Transversion	4006	19998	0.20032

### Sheet: Table S5
#Table S5. Frequency of nucleotide transitions and transversions for each individual sample within their concordant and discordant SNP sets. The "Count" column shows the amount of nucleotide changes, while the "Count_Total" provides the total number of transitions and transversions for that sample and "Category". The "Diff_trans_to_H0" column indicates the deviation of transition rate when compar…
Samples	Category	Change_Type	Count	Count_Total	Change_Type_Rate	Diff_trans_to_H0	T/Tv
2.8M	2.8M	Transition	1903883	2814418	0.676475		2.09095
2.8M	2.8M	Transversion	910535	2814418	0.323525
BOT2016	Concordant	Transition	1893873	2800022	0.676378	0.0188572	2.09002
BOT2016	Concordant	Transversion	906149	2800022	0.323622
BOT2016	Discordant	Transition	10010	14396	0.695332		2.28226
BOT2016	Discordant	Transversion	4386	14396	0.304668
NE1	Concordant	Transition	1889135	2792902	0.676406	0.00896854	2.09029
NE1	Concordant	Transversion	903767	2792902	0.323594
NE1	Discordant	Transition	14748	21516	0.685443		2.17908
NE1	Discordant	Transversion	6768	21516	0.314557
SZ1	Concordant	Transition	1896741	2804148	0.676405	0.0189487	2.09029
SZ1	Concordant	Transversion	907407	2804148	0.323595
SZ1	Discordant	Transition	7142	10270	0.695424		2.28325
SZ1	Discordant	Transversion	3128	10270	0.304576
Sumidouro5	Concordant	Transition	1886325	2790198	0.676054	0.0484632	2.08694
Sumidouro5	Concordant	Transversion	903873	2790198	0.323946
Sumidouro5	Discordant	Transition	17558	24220	0.724938		2.63554
Sumidouro5	Discordant	Transversion	6662	24220	0.275062
Yamnaya	Concordant	Transition	1898809	2807163	0.676416	0.0229049	2.09038
Yamnaya	Concordant	Transversion	908354	2807163	0.323584
Yamnaya	Discordant	Transition	5074	7255	0.69938		2.32646
Yamnaya	Discordant	Transversion	2181	7255	0.30062
Yana	Concordant	Transition	1885790	2788498	0.676274	0.0215576	2.08904
Yana	Concordant	Transversion	902708	2788498	0.323726
Yana	Discordant	Transition	18093	25920	0.698032		2.31161
Yana	Discordant	Transversion	7827	25920	0.301968
ela01	Concordant	Transition	1872220	2767365	0.676535	-0.00355283	2.09153
ela01	Concordant	Transversion	895145	2767365	0.323465
ela01	Discordant	Transition	31663	47053	0.672922		2.05737
ela01	Discordant	Transversion	15390	47053	0.327078

### Sheet: Table S6
#Table S6. SNP counts for the concordant and discordant SNPs of the 2.8M SNP set across the seven ancient individual samples. We show these SNP counts for both the imputed and validation samples, and also calculate the discordant rate (in %) of each individual.
	Imputation				Validation
Samples	Concordant	Atlas Discordant	Bcftools Discordant	Discordance rate (%)	Concordant	Atlas Discordant	Bcftools Discordant	ATLAS Discordance rate (%)	Bcftools Discordance rate (%)
ela01	2767365	47053	47053	1.67186	2133292	680950	13041	24.085	1.87907
BOT2016	2800022	14396	14396	0.511509	2324917	489410	8874	17.3353	1.78085
NE1	2792902	21516	21516	0.764492	2639127	175266	9560	6.20641	5.17226
Sumidouro5	2790198	24220	24220	0.860569	1679318	1134430	17067	40.0743	1.48211
SZ1	2804148	10270	10270	0.364907	2294663	519147	9359	18.3888	1.77078
Yamnaya	2807163	7255	7255	0.25778	2670443	143918	6041	5.10275	4.0283
Yana	2788498	25920	25920	0.920972	2650014	164319	10126	5.81772	5.8045

### Sheet: Table S7
#Table S7. SNP counts for the concordant and discordant SNPs of the 1240k SNP set across the seven ancient individual samples. We show these SNP counts for both the imputed and validation samples, and also calculate the discordant rate (in %) of each individual.
	Imputation				Validation
Samples	Concordant	Atlas Discordant	Bcftools Discordant	Discordance rate (%)	Concordant	Atlas Discordant	Bcftools Discordant	ATLAS Discordance rate (%)	Bcftools Discordance rate (%)
ela01	1078614	19998	19998	1.8203	632770	403957	7102	38.6995	1.72757
BOT2016	1091905	6707	6707	0.610498	635967	400762	6576	38.4127	1.61423
NE1	1088736	9876	9876	0.898952	644757	391989	5391	37.614	1.35651
Sumidouro5	1088135	10477	10477	0.953658	568009	468610	19382	44.3759	3.97143
SZ1	1093973	4639	4639	0.42226	572735	463948	5475	44.518	1.16621
Yamnaya	1095315	3297	3297	0.300106	643028	393711	4898	37.7973	1.22866
Yana	1086925	11687	11687	1.0638	625492	411242	5381	39.4622	1.29145
